# Randomised Badger Culling Trial lacks evidence for proactive badger culling effect on tuberculosis in cattle: comment on Mills et al. 2024, Parts I & II

**DOI:** 10.1101/2024.09.18.613634

**Authors:** PR Torgerson, S Hartnack, P Rasmussen, F Lewis, P O’Donnell, TES Langton

## Abstract

Re-evaluation of statistical analysis of the Randomised Badger Culling Trial (RBCT) by Torgerson et al. 2024 was rebutted by Mills et al. 2024 Parts I and II. The rebuttal defended the use of count rather than rate when considering bovine tuberculosis herd incidence. The defence makes biologically implausible use of Information Criterion for appraisal diagnostics; overfits data; and has erroneous Bayesian analyses. It favours ‘goodness of fit’ over ‘predictive power’, for a small data set, when the study was to inform application. Importantly, for ‘total’ bTB breakdown: (‘confirmed’ (OTF-W) +’unconfirmed’ (OTF-S)), where modern interpretation of the main diagnostic bTB test better indicates the incidence rate of herd breakdown, there is no effect in cull and neighbouring areas, across all statistical models. The RBCT was a small, single experiment with unknown factors. With respect to the paradigm of reproducibility and the FAIR principles, the original RBCT analysis and recent efforts to support it are wholly unconvincing. The 2006 conclusion of the RBCT that “*badger culling is unlikely to contribute positively to the control of cattle TB in Britain*” is supported, but the route to such a position is revised in the light of modern veterinary understanding and statistical reappraisal.
