## Supplementary material for "Randomised Badger Culling Trial lacks evidence for proactive badger culling effect on tuberculosis in cattle: comment on Mills et al. 2024, Parts I & II": Breakdown data 2013 analysis

### Sheet: Data tables
CONFIRMED HERD BREAKDOWNS - Whole trial areas																							CONFIRMED HERD BREAKDOWNS - Areas up to 2km outside trial area boundaries
				During-trial periods				Post-trial-periods																			During-trial periods				Post-trial-periods
Triplet	Treatment	Baseline herds	Historic incidence	1	2	3	4	5	6	7	8	9	10	11	12	13	14	15	16	17			Triplet	Treatment	Baseline herds	Historic incidence	1	2	3	4	5	6	7	8	9	10	11	12	13	14	15	16	17
A	Proactive	71	33	20	10	4	6	3	2	10	2	4	1	3	3	4	2	6	3	5			A	Proactive	60	24	10	8	3	6	3	2	5	2	3	2	4	0	0	2	3	3	1
A	Survey-only	89	33	22	12	8	25	5	5	10	4	4	6	7	4	3	4	5	4	2			A	Survey-only	70	19	5	5	1	14	6	1	4	2	2	3	2	3	3	0	2	2	3
B	Proactive	153	40	10	13	20	55	4	5	5	10	10	6	11	3	5	7	14	6	7			B	Proactive	153	16	6	8	13	55	10	4	4	8	10	9	9	8	6	5	4	8	10
B	Survey-only	133	27	1	12	22	35	6	9	8	7	8	7	6	4	7	6	3	7	2			B	Survey-only	69	15	3	6	13	28	5	2	5	1	3	6	5	4	5	4	3	2	0
C	Proactive	107	15	7	3	10	14	0	3	4	5	6	6	3	4	5	4	5	2	2			C	Proactive	118	10	5	7	7	21	3	3	5	3	7	1	4	6	5	4	5	2	3
C	Survey-only	173	27	13	17	17	51	12	4	15	11	13	10	14	10	5	6	19	13	9			C	Survey-only	122	14	3	11	6	27	8	5	14	5	10	6	5	7	6	2	8	5	2
D	Proactive	98	28	5	12	18	4	4	6	3	12	3	4	1	4	5	5	11	6	3			D	Proactive	48	5	2	5	9	1	4	3	0	2	2	1	2	3	3	1	6	2	3
D	Survey-only	108	30	12	18	8	11	8	3	5	10	2	7	2	6	5	2	9	6	4			D	Survey-only	58	19	4	6	5	3	5	3	3	4	2	1	3	2	2	4	5	4	2
E	Proactive	116	25	5	10	4	23	5	4	6	3	3	6	10	8	12	8	7	9	5			E	Proactive	96	11	4	8	3	14	3	1	1	2	4	4	1	5	5	4	6	5	6
E	Survey-only	101	28	10	18	10	29	5	10	13	8	5	4	6	2	10	1	11	3	3			E	Survey-only	76	17	5	10	7	12	3	5	5	3	5	3	3	1	4	2	7	4	4
F	Proactive	142	12	5	5	4	2	0	1	0	0	0	2	2	1	1	5	4	3	2			F	Proactive	61	1	2	2	1	12	0	0	1	2	0	2	1	0	5	2	2	5	1
F	Survey-only	190	34	24	22	7	11	5	3	7	10	10	8	9	0	8	10	12	6	10			F	Survey-only	129	21	11	11	6	15	3	3	3	4	4	6	2	3	5	8	2	1	2
G	Proactive	245	26	25	23	4	31	3	5	6	9	6	5	8	11	6	7	9	4	7			G	Proactive	165	3	12	11	3	9	1	5	3	3	3	1	6	6	1	6	6	3	0
G	Survey-only	131	15	13	4	10	27	6	5	9	4	3	5	10	8	5	9	5	11	15			G	Survey-only	138	15	7	8	3	21	5	3	7	6	3	2	4	7	8	7	5	6	4
H	Proactive	66	23	10	8	7	11	7	7	3	6	4	8	4	3	3	3	2	5	6			H	Proactive	71	16	14	8	6	23	2	2	6	5	3	6	6	1	8	3	5	2	3
H	Survey-only	129	22	6	10	8	18	8	4	11	9	6	5	4	7	5	7	5	8	5			H	Survey-only	94	14	7	6	5	11	1	9	1	6	3	3	7	7	5	8	7	4	8
I	Proactive	107	30	10	11	6	11	4	5	3	7	2	7	8	4	4	9	5	2	5			I	Proactive	69	11	3	8	8	6	2	1	3	8	3	5	2	4	4	5	3	4	4
I	Survey-only	98	19	5	5	12	9	4	8	5	9	8	2	4	7	5	15	2	5	2			I	Survey-only	64	15	4	1	4	2	4	1	0	1	2	0	0	1	3	1	2	0	2
J	Proactive	116	25	14	17	3	12	5	4	4	8	11	11	8	6	6	6	5	9	5			J	Proactive	120	18	12	9	10	8	7	3	8	18	4	3	4	6	4	6	7	9	7
J	Survey-only	124	18	9	9	17	5	8	9	2	7	8	7	14	9	8	9	8	5	7			J	Survey-only	103	5	7	5	5	8	3	3	4	8	3	6	4	9	1	6	3	4	6
UNCONFIRMED HERD BREAKDOWNS - Whole trial areas																							UNCONFIRMED HERD BREAKDOWNS - Areas up to 2km outside trial area boundaries
				During-trial periods				Post-trial-periods																			During-trial periods				Post-trial-periods
Triplet	Treatment	Baseline herds	Historic incidence	1	2	3	4	5	6	7	8	9	10	11	12	13	14	15	16	17			Triplet	Treatment	Baseline herds	Historic incidence	1	2	3	4	5	6	7	8	9	10	11	12	13	14	15	16	17
A	Proactive	71	5	4	3	4	5	3	4	1	3	2	3	3	1	2	1	0	2	1			A	Proactive	60	6	1	2	1	4	3	0	1	1	1	0	0	1	0	0	2	1	1
A	Survey-only	89	12	6	8	3	6	1	1	1	1	0	0	1	1	3	3	1	1	1			A	Survey-only	70	7	3	4	1	2	1	0	1	1	0	1	1	1	1	0	0	0	0
B	Proactive	153	16	4	3	4	16	1	3	2	4	1	0	4	2	1	1	0	1	1			B	Proactive	153	8	3	3	4	19	0	1	6	1	4	0	3	4	3	2	5	0	1
B	Survey-only	133	6	2	2	6	16	0	0	3	1	0	0	0	2	2	2	1	2	0			B	Survey-only	69	7	2	1	4	10	1	0	1	1	3	0	0	0	1	1	0	1	3
C	Proactive	107	6	3	1	2	10	2	3	3	7	2	3	3	2	3	1	0	2	1			C	Proactive	118	6	2	4	6	18	4	8	2	4	3	1	3	2	2	2	0	1	3
C	Survey-only	173	14	8	7	8	22	5	2	4	3	4	1	2	1	4	3	2	3	4			C	Survey-only	122	4	2	5	7	16	1	3	5	2	2	1	3	1	4	2	3	1	2
D	Proactive	98	8	0	7	3	4	2	7	1	2	1	3	1	0	2	0	2	0	0			D	Proactive	48	2	1	2	1	0	2	1	0	1	1	1	0	0	3	1	0	0	0
D	Survey-only	108	10	2	7	1	2	3	2	1	3	0	1	1	0	0	1	0	1	2			D	Survey-only	58	3	0	2	0	1	0	0	0	0	0	0	0	1	0	0	0	1	0
E	Proactive	116	7	5	6	5	20	1	5	2	4	2	1	0	1	2	1	3	1	1			E	Proactive	96	6	1	4	4	11	2	1	0	0	1	1	0	1	2	1	1	1	0
E	Survey-only	101	7	4	4	2	10	0	2	0	3	0	1	1	0	0	1	0	0	2			E	Survey-only	76	4	1	2	3	12	4	3	1	0	3	0	0	2	1	0	1	0	2
F	Proactive	142	6	2	10	4	9	0	4	2	3	1	3	1	1	2	2	1	3	2			F	Proactive	61	2	0	0	0	3	1	3	0	0	0	1	1	0	1	0	2	1	2
F	Survey-only	190	20	7	13	5	8	1	2	5	3	3	4	5	1	1	1	0	0	3			F	Survey-only	129	4	2	11	4	7	3	2	5	1	4	3	2	1	0	1	2	1	2
G	Proactive	245	15	7	9	5	10	3	3	3	3	3	2	0	4	1	1	3	3	2			G	Proactive	165	3	2	3	2	7	1	0	2	3	4	0	0	1	3	0	1	0	2
G	Survey-only	131	17	3	0	3	3	4	1	3	2	4	0	3	2	1	2	1	3	5			G	Survey-only	138	3	2	2	2	2	4	4	1	0	1	4	2	3	1	2	3	1	1
H	Proactive	66	3	4	3	2	7	2	3	1	1	0	3	1	0	0	3	1	1	3			H	Proactive	71	4	1	2	3	9	3	3	1	0	3	2	0	2	1	1	2	1	0
H	Survey-only	129	7	5	3	4	10	2	7	5	4	6	2	3	2	3	0	1	1	2			H	Survey-only	94	6	4	1	3	10	3	8	2	4	2	1	2	2	1	3	0	0	2
I	Proactive	107	9	5	5	2	3	0	1	5	3	5	1	3	1	2	0	3	0	0			I	Proactive	69	8	3	1	1	3	0	1	0	0	1	0	0	1	1	1	0	1	1
I	Survey-only	98	9	11	2	10	7	0	3	2	1	2	1	3	3	0	1	2	0	2			I	Survey-only	64	4	1	2	3	4	2	2	4	1	3	2	3	2	0	4	1	2	0
J	Proactive	116	13	4	11	2	7	1	6	3	3	0	0	1	2	1	2	1	2	4			J	Proactive	120	12	3	6	2	10	0	5	3	0	2	5	1	2	0	3	2	2	4
J	Survey-only	124	8	11	8	4	8	2	5	3	4	3	8	4	2	1	3	1	1	5			J	Survey-only	103	9	4	7	2	5	2	6	1	1	0	2	3	0	0	4	3	1	5
TOTAL HERD BREAKDOWNS - Whole trial areas																							TOTAL HERD BREAKDOWNS - Areas up to 2km outside trial area boundaries
				During-trial periods				Post-trial-periods																			During-trial periods				Post-trial-periods
Triplet	Treatment	Baseline herds	Historic incidence	1	2	3	4	5	6	7	8	9	10	11	12	13	14	15	16	17			Triplet	Treatment	Baseline herds	Historic incidence	1	2	3	4	5	6	7	8	9	10	11	12	13	14	15	16	17
A	Proactive	71	38	24	13	8	11	6	6	11	5	6	4	6	4	6	3	6	5	6			A	Proactive	60	30	11	10	4	10	6	2	6	3	4	2	4	1	0	2	5	4	2
A	Survey-only	89	45	28	20	11	31	6	6	11	5	4	6	8	5	6	7	6	5	3			A	Survey-only	70	26	8	9	2	16	7	1	5	3	2	4	3	4	4	0	2	2	3
B	Proactive	153	56	14	16	24	71	5	8	7	14	11	6	15	5	6	8	14	7	8			B	Proactive	153	24	9	11	17	74	10	5	10	9	14	9	12	12	9	7	9	8	11
B	Survey-only	133	33	3	14	28	51	6	9	11	8	8	7	6	6	9	8	4	9	2			B	Survey-only	69	22	5	7	17	38	6	2	6	2	6	6	5	4	6	5	3	3	3
C	Proactive	107	21	10	4	12	24	2	6	7	12	8	9	6	6	8	5	5	4	3			C	Proactive	118	16	7	11	13	39	7	11	7	7	10	2	7	8	7	6	5	3	6
C	Survey-only	173	41	21	24	25	73	17	6	19	14	17	11	16	11	9	9	21	16	13			C	Survey-only	122	18	5	16	13	43	9	8	19	7	12	7	8	8	10	4	11	6	4
D	Proactive	98	36	5	19	21	8	6	13	4	14	4	7	2	4	7	5	13	6	3			D	Proactive	48	7	3	7	10	1	6	4	0	3	3	2	2	3	6	2	6	2	3
D	Survey-only	108	40	14	25	9	13	11	5	6	13	2	8	3	6	5	3	9	7	6			D	Survey-only	58	22	4	8	5	4	5	3	3	4	2	1	3	3	2	4	5	5	2
E	Proactive	116	32	10	16	9	43	6	9	8	7	5	7	10	9	14	9	10	10	6			E	Proactive	96	17	5	12	7	25	5	2	1	2	5	5	1	6	7	5	7	6	6
E	Survey-only	101	35	14	22	12	39	5	12	13	11	5	5	7	2	10	2	11	3	5			E	Survey-only	76	21	6	12	10	24	7	8	6	3	8	3	3	3	5	2	8	4	6
F	Proactive	142	18	7	15	8	11	0	5	2	3	1	5	3	2	3	7	5	6	4			F	Proactive	61	3	2	2	1	15	1	3	1	2	0	3	2	0	6	2	4	6	3
F	Survey-only	190	54	31	35	12	19	6	5	12	13	13	12	14	1	9	11	12	6	13			F	Survey-only	129	25	13	22	10	22	6	5	8	5	8	9	4	4	5	9	4	2	4
G	Proactive	245	41	32	32	9	41	6	8	9	12	9	7	8	15	7	8	12	7	9			G	Proactive	165	6	14	14	5	16	2	5	5	6	7	1	6	7	4	6	7	3	2
G	Survey-only	131	32	16	4	13	30	10	6	12	6	7	5	13	10	6	11	6	14	20			G	Survey-only	138	18	9	10	5	23	9	7	8	6	4	6	6	10	9	9	8	7	5
H	Proactive	66	26	14	11	9	18	9	10	4	7	4	11	5	3	3	6	3	6	9			H	Proactive	71	20	15	10	9	32	5	5	7	5	6	8	6	3	9	4	7	3	3
H	Survey-only	129	29	11	13	12	28	10	11	16	13	12	7	7	9	8	7	6	9	7			H	Survey-only	94	20	11	7	8	21	4	17	3	10	5	4	9	9	6	11	7	4	10
I	Proactive	107	39	15	16	8	14	4	6	8	10	7	8	11	5	6	9	8	2	5			I	Proactive	69	19	6	9	9	9	2	2	3	8	4	5	2	5	5	6	3	5	5
I	Survey-only	98	28	16	7	22	16	4	11	7	10	10	3	7	10	5	16	4	5	4			I	Survey-only	64	19	5	3	7	6	6	3	4	2	5	2	3	3	3	5	3	2	2
J	Proactive	116	38	18	28	5	19	6	10	7	11	11	11	9	8	7	8	6	11	9			J	Proactive	120	30	15	15	12	18	7	8	11	18	6	8	5	8	4	9	9	11	11
J	Survey-only	124	26	20	17	21	13	10	14	5	11	11	15	18	11	9	12	9	6	12			J	Survey-only	103	14	11	12	7	13	5	9	5	9	3	8	7	9	1	10	6	5	11

### Sheet: Time periods and data sources
Time periods	1-4 are during trial and 5-13 are post trial
1	1st to 2nd cull
2	2nd to 3rd cull
3	3rd to 4th cull
4	After 4th cull to end of during-trial period
5	Months 1-6 of the post-trial period
6	Months 7-12 of the post-trial period
7	Months 13-18 of the post-trial period
8	Months 19-24 of the post-trial period
9	Months 25-30 of the post-trial period
10	Months 31-36 of the post-trial period
11	Months 37-42 of the post-trial period
12	Months 43-48 of the post-trial period
13	Months 49-54 of the post-trial period
14	Months 55-60 of the post-trial period
15	Months 61-66 of the post-trial period
16	Months 67-72 of the post-trial period
17	Months 73-78 of the post-trial period
As described in the PDF available here http://sciencesearch.defra.gov.uk/Default.aspx?Menu=Menu&Module=More&Location=None&Completed=0&ProjectID=17993 entitled “Results from the Randomised Badger Culling Trial based on data downloaded in July 2013”:
During-trial results include all breakdowns from the end of the initial proactive cull (in each triplet) to one year after the last proactive cull (in each triplet) and use the January 07 data download as in the ISG Final Report. The post-trial results include all reported breakdowns from one year after the last proactive cull (in each triplet) to 28 March 2013 and use the download from July 2013.
