## Supplementary material for "Randomised Badger Culling Trial lacks evidence for proactive badger culling effect on tuberculosis in cattle: comment on Mills et al. 2024, Parts I & II": Confirmed RBCT Conf after trial

### Sheet: Sheet1
Triplet	Treatment	Source of location data	Region	Type of breakdown	Time period	Incidence	Baseline	Hist3yr	Hist1year	Yrs_since	hdyrsrisk	A	B	C	D	E	F	G	H	I	J
A	Proactive	RBCTCONF	Whole trial area	Confirmed	From follow up	48	71	33	8	6.6	468.6	1	0	0	0	0	0	0	0	0	0
A	Survey-only	RBCTCONF	Whole trial area	Confirmed	From follow up	63	89	33	7	6.6	587.4	1	0	0	0	0	0	0	0	0	0
B	Proactive	RBCTCONF	Whole trial area	Confirmed	From follow up	93	153	40	15	6.6	1009.8	0	1	0	0	0	0	0	0	0	0
B	Survey-only	RBCTCONF	Whole trial area	Confirmed	From follow up	80	133	27	5	6.6	877.8	0	1	0	0	0	0	0	0	0	0
C	Proactive	RBCTCONF	Whole trial area	Confirmed	From follow up	49	107	15	8	6.6	706.2	0	0	1	0	0	0	0	0	0	0
C	Survey-only	RBCTCONF	Whole trial area	Confirmed	From follow up	141	173	27	14	6.6	1141.8	0	0	1	0	0	0	0	0	0	0
D	Proactive	RBCTCONF	Whole trial area	Confirmed	From follow up	67	98	28	11	6.6	646.8	0	0	0	1	0	0	0	0	0	0
D	Survey-only	RBCTCONF	Whole trial area	Confirmed	From follow up	69	108	30	8	6.6	712.8	0	0	0	1	0	0	0	0	0	0
E	Proactive	RBCTCONF	Whole trial area	Confirmed	From follow up	86	116	25	4	6.6	765.6	0	0	0	0	1	0	0	0	0	0
E	Survey-only	RBCTCONF	Whole trial area	Confirmed	From follow up	81	101	28	14	6.6	666.6	0	0	0	0	1	0	0	0	0	0
F	Proactive	RBCTCONF	Whole trial area	Confirmed	From follow up	21	142	12	4	6.6	937.2	0	0	0	0	0	1	0	0	0	0
F	Survey-only	RBCTCONF	Whole trial area	Confirmed	From follow up	98	190	34	11	6.6	1254	0	0	0	0	0	1	0	0	0	0
G	Proactive	RBCTCONF	Whole trial area	Confirmed	From follow up	86	245	26	7	6.6	1617	0	0	0	0	0	0	1	0	0	0
G	Survey-only	RBCTCONF	Whole trial area	Confirmed	From follow up	95	131	15	4	6.6	864.6	0	0	0	0	0	0	1	0	0	0
H	Proactive	RBCTCONF	Whole trial area	Confirmed	From follow up	61	66	23	11	6.6	435.6	0	0	0	0	0	0	0	1	0	0
H	Survey-only	RBCTCONF	Whole trial area	Confirmed	From follow up	84	129	22	7	6.6	851.4	0	0	0	0	0	0	0	1	0	0
I	Proactive	RBCTCONF	Whole trial area	Confirmed	From follow up	65	107	30	15	6.6	706.2	0	0	0	0	0	0	0	0	1	0
I	Survey-only	RBCTCONF	Whole trial area	Confirmed	From follow up	76	98	19	6	6.6	646.8	0	0	0	0	0	0	0	0	1	0
J	Proactive	RBCTCONF	Whole trial area	Confirmed	From follow up	88	116	25	8	6.6	765.6	0	0	0	0	0	0	0	0	0	1
J	Survey-only	RBCTCONF	Whole trial area	Confirmed	From follow up	101	124	18	10	6.6	818.4	0	0	0	0	0	0	0	0	0	1
