## Supplementary material for "Randomised Badger Culling Trial lacks evidence for proactive badger culling effect on tuberculosis in cattle: comment on Mills et al. 2024, Parts I & II": Confirmed VetNet

### Sheet: Sheet1
Triplet	Treatment	Source of location data	Region	Type of breakdown	Time period	Incidence	Baseline	Hist3yr	Hist1year	yrs_since_initialcull	hdyrsrisk	A	B	C	D	E	F	G	H	I	J
A	Proactive	VETNET	Whole trial area	Confirmed	Initial	37	71	33	8	5.6	397.6	1	0	0	0	0	0	0	0	0	0
A	Survey-only	VETNET	Whole trial area	Confirmed	Initial	52	86	32	7	5.6	481.6	1	0	0	0	0	0	0	0	0	0
B	Proactive	VETNET	Whole trial area	Confirmed	Initial	87	152	42	15	6.73	1022.96	0	1	0	0	0	0	0	0	0	0
B	Survey-only	VETNET	Whole trial area	Confirmed	Initial	61	132	27	5	6.73	888.36	0	1	0	0	0	0	0	0	0	0
C	Proactive	VETNET	Whole trial area	Confirmed	Initial	29	105	15	8	5.85	614.25	0	0	1	0	0	0	0	0	0	0
C	Survey-only	VETNET	Whole trial area	Confirmed	Initial	84	174	27	14	5.85	1017.9	0	0	1	0	0	0	0	0	0	0
D	Proactive	VETNET	Whole trial area	Confirmed	Initial	36	97	28	11	2.72	263.84	0	0	0	1	0	0	0	0	0	0
D	Survey-only	VETNET	Whole trial area	Confirmed	Initial	40	106	30	8	2.72	288.32	0	0	0	1	0	0	0	0	0	0
E	Proactive	VETNET	Whole trial area	Confirmed	Initial	36	116	26	4	5.28	612.48	0	0	0	0	1	0	0	0	0	0
E	Survey-only	VETNET	Whole trial area	Confirmed	Initial	56	97	28	14	5.28	512.16	0	0	0	0	1	0	0	0	0	0
F	Proactive	VETNET	Whole trial area	Confirmed	Initial	15	138	12	4	5.13	707.94	0	0	0	0	0	1	0	0	0	0
F	Survey-only	VETNET	Whole trial area	Confirmed	Initial	61	191	35	11	5.13	979.83	0	0	0	0	0	1	0	0	0	0
G	Proactive	VETNET	Whole trial area	Confirmed	Initial	72	245	26	7	4.82	1180.9	0	0	0	0	0	0	1	0	0	0
G	Survey-only	VETNET	Whole trial area	Confirmed	Initial	40	131	16	4	4.82	631.42	0	0	0	0	0	0	1	0	0	0
H	Proactive	VETNET	Whole trial area	Confirmed	Initial	31	63	23	11	4.72	297.36	0	0	0	0	0	0	0	1	0	0
H	Survey-only	VETNET	Whole trial area	Confirmed	Initial	27	130	22	7	4.72	613.6	0	0	0	0	0	0	0	1	0	0
I	Proactive	VETNET	Whole trial area	Confirmed	Initial	27	100	29	15	2.91	291	0	0	0	0	0	0	0	0	1	0
I	Survey-only	VETNET	Whole trial area	Confirmed	Initial	21	98	19	6	2.91	285.18	0	0	0	0	0	0	0	0	1	0
J	Proactive	VETNET	Whole trial area	Confirmed	Initial	34	114	25	8	2.88	328.32	0	0	0	0	0	0	0	0	0	1
J	Survey-only	VETNET	Whole trial area	Confirmed	Initial	36	123	18	10	2.88	354.24	0	0	0	0	0	0	0	0	0	1
