## Supplementary material for "Randomised Badger Culling Trial lacks evidence for proactive badger culling effect on tuberculosis in cattle: comment on Mills et al. 2024, Parts I & II": Confirmed VetNet Followup

### Sheet: Sheet1
Triplet	Treatment	Source of location data	Region	Type of breakdown	Time period	Incidence	Baseline	Hist3yr	Hist1year	Follow-Up	Initial	Final	check	yrs_since_follow_cull	A	B	C	D	E	F	G	H	I	J	hdyrsrisk	yrs_since
A	Proactive	VETNET	Whole trial area	Confirmed	From follow up	17	71	33	8	2002-05-15	2000-01-15	2005-09-01	5.62778	3.29444	1	0	0	0	0	0	0	0	0	0	233.906
A	Survey-only	VETNET	Whole trial area	Confirmed	From follow up	31	86	32	7	2002-05-15	2000-01-15	2005-09-01	5.62778	3.29444	1	0	0	0	0	0	0	0	0	0	283.322
B	Proactive	VETNET	Whole trial area	Confirmed	From follow up	77	152	42	15	1999-12-01	1998-12-15	2005-09-01	6.71111	5.75	0	1	0	0	0	0	0	0	0	0	874
B	Survey-only	VETNET	Whole trial area	Confirmed	From follow up	60	132	27	5	1999-12-01	1998-12-15	2005-09-01	6.71111	5.75	0	1	0	0	0	0	0	0	0	0	759
C	Proactive	VETNET	Whole trial area	Confirmed	From follow up	22	105	15	8	2001-01-15	1999-10-15	2005-09-01	5.87778	4.62778	0	0	1	0	0	0	0	0	0	0	485.917
C	Survey-only	VETNET	Whole trial area	Confirmed	From follow up	71	174	27	14	2001-01-15	1999-10-15	2005-09-01	5.87778	4.62778	0	0	1	0	0	0	0	0	0	0	805.233
D	Proactive	VETNET	Whole trial area	Confirmed	From follow up	31	97	28	11	2003-05-15	1999-10-15	2005-09-01	5.87778	2.29444	0	0	0	1	0	0	0	0	0	0	222.561
D	Survey-only	VETNET	Whole trial area	Confirmed	From follow up	28	106	30	8	2003-05-15	1999-10-15	2005-09-01	5.87778	2.29444	0	0	0	1	0	0	0	0	0	0	243.211
E	Proactive	VETNET	Whole trial area	Confirmed	From follow up	31	116	26	4	2001-01-15	2002-12-15	2005-09-01	2.71111	4.62778	0	0	0	0	1	0	0	0	0	0	536.822
E	Survey-only	VETNET	Whole trial area	Confirmed	From follow up	47	97	28	14	2001-01-15	2002-12-15	2005-09-01	2.71111	4.62778	0	0	0	0	1	0	0	0	0	0	448.894
F	Proactive	VETNET	Whole trial area	Confirmed	From follow up	10	138	12	4	2002-05-15	2000-07-15	2005-09-01	5.12778	3.29444	0	0	0	0	0	1	0	0	0	0	454.633
F	Survey-only	VETNET	Whole trial area	Confirmed	From follow up	37	191	35	11	2002-05-15	2000-07-15	2005-09-01	5.12778	3.29444	0	0	0	0	0	1	0	0	0	0	629.239
G	Proactive	VETNET	Whole trial area	Confirmed	From follow up	46	245	26	7	2002-07-15	2000-11-01	2005-09-01	4.83333	3.12778	0	0	0	0	0	0	1	0	0	0	766.306
G	Survey-only	VETNET	Whole trial area	Confirmed	From follow up	27	131	16	4	2002-07-15	2000-11-01	2005-09-01	4.83333	3.12778	0	0	0	0	0	0	1	0	0	0	409.739
H	Proactive	VETNET	Whole trial area	Confirmed	From follow up	22	63	23	11	2002-07-01	2000-12-15	2005-09-01	4.71111	3.16667	0	0	0	0	0	0	0	1	0	0	199.5
H	Survey-only	VETNET	Whole trial area	Confirmed	From follow up	21	130	22	7	2002-07-01	2000-12-15	2005-09-01	4.71111	3.16667	0	0	0	0	0	0	0	1	0	0	411.667
I	Proactive	VETNET	Whole trial area	Confirmed	From follow up	17	100	29	15	2003-10-01	2002-10-01	2005-09-01	2.91667	1.91667	0	0	0	0	0	0	0	0	1	0	191.667
I	Survey-only	VETNET	Whole trial area	Confirmed	From follow up	16	98	19	6	2003-10-01	2002-10-01	2005-09-01	2.91667	1.91667	0	0	0	0	0	0	0	0	1	0	187.833
J	Proactive	VETNET	Whole trial area	Confirmed	From follow up	20	114	25	8	2003-08-01	2002-10-15	2005-09-01	2.87778	2.08333	0	0	0	0	0	0	0	0	0	1	237.5
J	Survey-only	VETNET	Whole trial area	Confirmed	From follow up	27	123	18	10	2003-08-01	2002-10-15	2005-09-01	2.87778	2.08333	0	0	0	0	0	0	0	0	0	1	256.25
