## Supplementary material for "Randomised Badger Culling Trial lacks evidence for proactive badger culling effect on tuberculosis in cattle: comment on Mills et al. 2024, Parts I & II": Outside Areas RBCT

### Sheet: During_Trial
Triplet	Treatment	Source of location data	Region	Type of breakdown	Time period	Incidence	Baseline	Hist3yr	Hist1year	Yrs_since	hdyrsrisk	A	B	C	D	E	F	G	H	I	J
A	Proactive	VETNET	Neighbouring	Confirmed	Initial	24	60	24	8	5.6	336	1	0	0	0	0	0	0	0	0	0
A	Survey-only	VETNET	Neighbouring	Confirmed	Initial	20	68	19	8	5.6	380.8	1	0	0	0	0	0	0	0	0	0
B	Proactive	VETNET	Neighbouring	Confirmed	Initial	65	154	16	7	6.73	1036.42	0	1	0	0	0	0	0	0	0	0
B	Survey-only	VETNET	Neighbouring	Confirmed	Initial	44	68	15	6	6.73	457.64	0	1	0	0	0	0	0	0	0	0
C	Proactive	VETNET	Neighbouring	Confirmed	Initial	35	117	10	5	5.85	684.45	0	0	1	0	0	0	0	0	0	0
C	Survey-only	VETNET	Neighbouring	Confirmed	Initial	37	121	14	7	5.85	707.85	0	0	1	0	0	0	0	0	0	0
D	Proactive	VETNET	Neighbouring	Confirmed	Initial	17	47	5	2	2.72	127.84	0	0	0	1	0	0	0	0	0	0
D	Survey-only	VETNET	Neighbouring	Confirmed	Initial	15	57	19	6	2.72	155.04	0	0	0	1	0	0	0	0	0	0
E	Proactive	VETNET	Neighbouring	Confirmed	Initial	26	94	11	5	5.28	496.32	0	0	0	0	1	0	0	0	0	0
E	Survey-only	VETNET	Neighbouring	Confirmed	Initial	31	72	16	7	5.28	380.16	0	0	0	0	1	0	0	0	0	0
F	Proactive	VETNET	Neighbouring	Confirmed	Initial	13	61	1	1	5.13	312.93	0	0	0	0	0	1	0	0	0	0
F	Survey-only	VETNET	Neighbouring	Confirmed	Initial	32	127	20	9	5.13	651.51	0	0	0	0	0	1	0	0	0	0
G	Proactive	VETNET	Neighbouring	Confirmed	Initial	30	154	4	2	4.82	742.28	0	0	0	0	0	0	1	0	0	0
G	Survey-only	VETNET	Neighbouring	Confirmed	Initial	29	129	15	3	4.82	621.78	0	0	0	0	0	0	1	0	0	0
H	Proactive	VETNET	Neighbouring	Confirmed	Initial	46	73	16	10	4.72	344.56	0	0	0	0	0	0	0	1	0	0
H	Survey-only	VETNET	Neighbouring	Confirmed	Initial	27	94	14	7	4.72	443.68	0	0	0	0	0	0	0	1	0	0
I	Proactive	VETNET	Neighbouring	Confirmed	Initial	19	70	11	7	2.91	203.7	0	0	0	0	0	0	0	0	1	0
I	Survey-only	VETNET	Neighbouring	Confirmed	Initial	9	60	14	9	2.91	174.6	0	0	0	0	0	0	0	0	1	0
J	Proactive	VETNET	Neighbouring	Confirmed	Initial	32	123	19	4	2.88	354.24	0	0	0	0	0	0	0	0	0	1
J	Survey-only	VETNET	Neighbouring	Confirmed	Initial	19	102	5	4	2.88	293.76	0	0	0	0	0	0	0	0	0	1

### Sheet: Follow_Up
Triplet	Treatment	Source of location data	Region	Type of breakdown	Time period	Incidence	Baseline	Hist3yr	Hist1year	Yrs_since	hdyrsrisk	A	B	C	D	E	F	G	H	I	J
A	Proactive	VETNET	Neighbouring	Confirmed	Follow-Up	14	60	24	7	3.29444	197.667	1	0	0	0	0	0	0	0	0	0
A	Survey-only	VETNET	Neighbouring	Confirmed	Follow-Up	15	68	19	5	3.29444	224.022	1	0	0	0	0	0	0	0	0	0
B	Proactive	VETNET	Neighbouring	Confirmed	Follow-Up	59	154	16	11	5.75	885.5	0	1	0	0	0	0	0	0	0	0
B	Survey-only	VETNET	Neighbouring	Confirmed	Follow-Up	41	68	15	4	5.75	391	0	1	0	0	0	0	0	0	0	0
C	Proactive	VETNET	Neighbouring	Confirmed	Follow-Up	30	117	10	5	4.62778	541.45	0	0	1	0	0	0	0	0	0	0
C	Survey-only	VETNET	Neighbouring	Confirmed	Follow-Up	34	121	14	12	4.62778	559.961	0	0	1	0	0	0	0	0	0	0
D	Proactive	VETNET	Neighbouring	Confirmed	Follow-Up	15	47	5	8	2.29444	107.839	0	0	0	1	0	0	0	0	0	0
D	Survey-only	VETNET	Neighbouring	Confirmed	Follow-Up	11	57	19	4	2.29444	130.783	0	0	0	1	0	0	0	0	0	0
E	Proactive	VETNET	Neighbouring	Confirmed	Follow-Up	22	94	11	3	4.62778	435.011	0	0	0	0	1	0	0	0	0	0
E	Survey-only	VETNET	Neighbouring	Confirmed	Follow-Up	26	72	16	11	4.62778	333.2	0	0	0	0	1	0	0	0	0	0
F	Proactive	VETNET	Neighbouring	Confirmed	Follow-Up	11	61	1	4	3.29444	200.961	0	0	0	0	0	1	0	0	0	0
F	Survey-only	VETNET	Neighbouring	Confirmed	Follow-Up	21	127	20	8	3.29444	418.394	0	0	0	0	0	1	0	0	0	0
G	Proactive	VETNET	Neighbouring	Confirmed	Follow-Up	18	154	4	5	3.12778	481.678	0	0	0	0	0	0	1	0	0	0
G	Survey-only	VETNET	Neighbouring	Confirmed	Follow-Up	22	129	15	1	3.12778	403.483	0	0	0	0	0	0	1	0	0	0
H	Proactive	VETNET	Neighbouring	Confirmed	Follow-Up	30	73	16	9	3.16667	231.167	0	0	0	0	0	0	0	1	0	0
H	Survey-only	VETNET	Neighbouring	Confirmed	Follow-Up	20	94	14	6	3.16667	297.667	0	0	0	0	0	0	0	1	0	0
I	Proactive	VETNET	Neighbouring	Confirmed	Follow-Up	16	70	11	10	1.91667	134.167	0	0	0	0	0	0	0	0	1	0
I	Survey-only	VETNET	Neighbouring	Confirmed	Follow-Up	5	60	14	6	1.91667	115	0	0	0	0	0	0	0	0	1	0
J	Proactive	VETNET	Neighbouring	Confirmed	Follow-Up	20	123	19	6	2.08333	256.25	0	0	0	0	0	0	0	0	0	1
J	Survey-only	VETNET	Neighbouring	Confirmed	Follow-Up	12	102	5	3	2.08333	212.5	0	0	0	0	0	0	0	0	0	1

### Sheet: Post_Trial
Triplet	Treatment	Source of location data	Region	Type of breakdown	Time period	Incidence	Baseline	Hist3yr	Yrs_since	hdyrsrisk	A	B	C	D	E	F	G	H	I	J
A	Proactive	VETNET	Neighbouring	Confirmed	Post-trial	30	60	24	6.5	390	1	0	0	0	0	0	0	0	0	0
A	Survey-only	VETNET	Neighbouring	Confirmed	Post-trial	33	70	19	6.5	455	1	0	0	0	0	0	0	0	0	0
B	Proactive	VETNET	Neighbouring	Confirmed	Post-trial	95	153	16	6.5	994.5	0	1	0	0	0	0	0	0	0	0
B	Survey-only	VETNET	Neighbouring	Confirmed	Post-trial	45	69	15	6.5	448.5	0	1	0	0	0	0	0	0	0	0
C	Proactive	VETNET	Neighbouring	Confirmed	Post-trial	51	118	10	6.5	767	0	0	1	0	0	0	0	0	0	0
C	Survey-only	VETNET	Neighbouring	Confirmed	Post-trial	83	122	14	6.5	793	0	0	1	0	0	0	0	0	0	0
D	Proactive	VETNET	Neighbouring	Confirmed	Post-trial	32	48	5	6.5	312	0	0	0	1	0	0	0	0	0	0
D	Survey-only	VETNET	Neighbouring	Confirmed	Post-trial	40	58	19	6.5	377	0	0	0	1	0	0	0	0	0	0
E	Proactive	VETNET	Neighbouring	Confirmed	Post-trial	47	96	11	6.5	624	0	0	0	0	1	0	0	0	0	0
E	Survey-only	VETNET	Neighbouring	Confirmed	Post-trial	49	76	17	6.5	494	0	0	0	0	1	0	0	0	0	0
F	Proactive	VETNET	Neighbouring	Confirmed	Post-trial	21	61	1	6.5	396.5	0	0	0	0	0	1	0	0	0	0
F	Survey-only	VETNET	Neighbouring	Confirmed	Post-trial	46	129	21	6.5	838.5	0	0	0	0	0	1	0	0	0	0
G	Proactive	VETNET	Neighbouring	Confirmed	Post-trial	44	165	3	6.5	1072.5	0	0	0	0	0	0	1	0	0	0
G	Survey-only	VETNET	Neighbouring	Confirmed	Post-trial	67	138	15	6.5	897	0	0	0	0	0	0	1	0	0	0
H	Proactive	VETNET	Neighbouring	Confirmed	Post-trial	52	71	16	6.5	461.5	0	0	0	0	0	0	0	1	0	0
H	Survey-only	VETNET	Neighbouring	Confirmed	Post-trial	69	94	14	6.5	611	0	0	0	0	0	0	0	1	0	0
I	Proactive	VETNET	Neighbouring	Confirmed	Post-trial	48	69	11	6.5	448.5	0	0	0	0	0	0	0	0	1	0
I	Survey-only	VETNET	Neighbouring	Confirmed	Post-trial	17	64	15	6.5	416	0	0	0	0	0	0	0	0	1	0
J	Proactive	VETNET	Neighbouring	Confirmed	Post-trial	86	120	18	6.5	780	0	0	0	0	0	0	0	0	0	1
J	Survey-only	VETNET	Neighbouring	Confirmed	Post-trial	60	103	5	6.5	669.5	0	0	0	0	0	0	0	0	0	1
